# Perturb-seq identifies co-regulated gene programs shaping hematopoietic stem and progenitor cell function

**DOI:** 10.64898/2026.08.27.747033

**Authors:** Joseph Bowness, Aina Bernal Martínez, Jan Bařinka, Jonas Schulte-Schrepping, Simon Renders, Alexander Waclawiczek, Aino-Maija Leppä, Andreas Trumpp, Simon Raffel, Simon Haas, Lars Velten

## Abstract

To sustain blood formation, hematopoietic stem and progenitor cells (HSPCs) coordinate a multitude of cell biological processes, from cell cycle control and stress responses to lineage priming. While many genetic regulators of high-level HSPC function have been identified, how HSPCs coordinate more basal cell biological programs, and how such programs relate to stem cell function, remains incompletely understood. Here we use Perturb-seq to profile the transcriptional consequences of targeting 520 genes by CRISPRi in primary mouse HSPC cultures. We developed an analytical strategy to separate perturbation-induced changes in cell-state abundance and clonal heterogeneity from cell-state-local transcriptional effects. From these local perturbation signatures, we identified 19 gene regulatory programs (GRPs) that are defined by co-regulation in response to genetic perturbation, in contrast to co-expression or human curation, and align well with cell biological processes. By decomposing gene expression data from functional and clinical studies into program activity, we show that GRP activities associate with, and predict, phenotypes such as clonal output after transplantation, as well as survival and drug response in retrospective acute myeloid leukemia (AML) cohorts. Together, our study establishes perturbation-derived co-regulation programs as an interpretable framework for linking genetic regulators, cell-biological processes and stem-cell-associated phenotypes.
