## Supplementary material for "Perturb-seq identifies co-regulated gene programs shaping hematopoietic stem and progenitor cell function": Table S2

### Sheet: tSNE_cluster_label
x (tSNE)	y (tSNE)	perturbation	HDBSCAN cluster	probability	outlier_score	perturbed_gene	cluster_merge	perturbations in cluster	cluster_plot_label
-21.501	-4.59169	Arnt.3	0	1	0	Arnt	0	2/3 Ccar1, 1/2 Arnt	0
-21.827	-5.16562	Ccar1.1	0	1	0	Ccar1	0	2/3 Ccar1, 1/2 Arnt	0
-21.4768	-5.84177	Ccar1.2	0	0.775235	0.224765	Ccar1	0	2/3 Ccar1, 1/2 Arnt	0
21.719	-21.87	Ccar1.3	1	1	0	Ccar1	1	1/3 Ccar1, 1/2 Xrn2	1
21.3462	-22.0487	Xrn2.3	1	1	0	Xrn2	1	1/3 Ccar1, 1/2 Xrn2	1
22.3121	-8.44616	Ints2.1	2	1	0	Ints2	2	3/3 Ints2	Ints2
21.6881	-8.85877	Ints2.2	2	1	0	Ints2	2	3/3 Ints2	Ints2
21.1199	-8.43283	Ints2.3	2	0.962129	0.0378712	Ints2	2	3/3 Ints2	Ints2
-35.6514	19.8054	Ythdc1.1	3	0.51031	0.48969	Ythdc1	3	3/3 Ythdc1	Ythdc1
-36.4962	20.0294	Ythdc1.2	3	1	0	Ythdc1	3	3/3 Ythdc1	Ythdc1
-36.2964	19.2455	Ythdc1.3	3	1	0	Ythdc1	3	3/3 Ythdc1	Ythdc1
32.901	33.8437	Hnrnpk.2	4	1	0	Hnrnpk	4	2/2 Hnrnpk, 1/3 Mta1, 1/1 Npm1	4
33.3329	34.4649	Hnrnpk.3	4	1	0	Hnrnpk	4	2/2 Hnrnpk, 1/3 Mta1, 1/1 Npm1	4
31.9475	33.3143	Mta1.2	4	0.468353	0.531647	Mta1	4	2/2 Hnrnpk, 1/3 Mta1, 1/1 Npm1	4
34.0506	34.0361	Npm1.3	4	0.775064	0.224936	Npm1	4	2/2 Hnrnpk, 1/3 Mta1, 1/1 Npm1	4
-22.7685	29.4417	Nrf1.1	5	0.949166	0.0508339	Nrf1	5	3/3 Nrf1	Nrf1
-22.1788	30.1048	Nrf1.2	5	1	0	Nrf1	5	3/3 Nrf1	Nrf1
-22.988	30.2609	Nrf1.3	5	1	0	Nrf1	5	3/3 Nrf1	Nrf1
31.3925	-0.70777	Hdac1.2	6	1	0	Hdac1	6	2/2 Hdac1	6
31.4646	-1.10296	Hdac1.3	6	1	0	Hdac1	6	2/2 Hdac1	6
-20.1624	-20.2213	Ehmt1.1	7	1	0	Ehmt1	7	3/3 Ehmt1	7
-20.0652	-20.8679	Ehmt1.2	7	1	0	Ehmt1	7	3/3 Ehmt1	7
-19.8713	-21.7244	Ehmt1.3	7	0.599527	0.400473	Ehmt1	7	3/3 Ehmt1	7
-8.47937	9.49485	Hhex.1	13	1	0	Hhex	13	2/2 Hhex	13
-8.22793	9.79081	Hhex.2	13	1	0	Hhex	13	2/2 Hhex	13
-41.1861	0.096371	Meis1.2	14	0.977767	0.0222329	Meis1	14	3/3 Mtf1, 1/3 Meis1	Mtf1
-41.1906	0.916544	Mtf1.1	14	1	0	Mtf1	14	3/3 Mtf1, 1/3 Meis1	Mtf1
-40.2585	1.07715	Mtf1.2	14	1	0	Mtf1	14	3/3 Mtf1, 1/3 Meis1	Mtf1
-39.5804	1.42375	Mtf1.3	14	0.907156	0.0928439	Mtf1	14	3/3 Mtf1, 1/3 Meis1	Mtf1
20.5498	24.3377	Etv6.1	-1	0	0.00762014	Etv6	15	2/2 Ezh2, 1/2 Etv6, 1/2 Hdac5, 1/1 Kdm5b	15
22.1196	22.5944	Ezh2.1	15	1	0	Ezh2	15	2/2 Ezh2, 1/2 Etv6, 1/2 Hdac5, 1/1 Kdm5b	15
22.8198	22.8488	Ezh2.2	15	1	0	Ezh2	15	2/2 Ezh2, 1/2 Etv6, 1/2 Hdac5, 1/1 Kdm5b	15
22.6592	19.8526	Hdac5.1	15	0.522299	0.477701	Hdac5	15	2/2 Ezh2, 1/2 Etv6, 1/2 Hdac5, 1/1 Kdm5b	15
22.433	21.5943	Kdm5b.3	15	0.875382	0.124618	Kdm5b	15	2/2 Ezh2, 1/2 Etv6, 1/2 Hdac5, 1/1 Kdm5b	15
-26.234	-36.6706	Huwe1.3	16	0.904642	0.0953582	Huwe1	16	1/1 Huwe1, 1/2 Maf, 1/3 Patz1	16
-27.3563	-35.9829	Maf.3	16	1	0	Maf	16	1/1 Huwe1, 1/2 Maf, 1/3 Patz1	16
-26.6169	-36.0731	Patz1.3	16	1	0	Patz1	16	1/1 Huwe1, 1/2 Maf, 1/3 Patz1	16
-35.3184	7.83028	Cebpa.1	17	0.552728	0.447272	Cebpa	17	3/3 Cebpa	Cebpa
-34.9474	8.8148	Cebpa.2	17	1	0	Cebpa	17	3/3 Cebpa	Cebpa
-34.5462	8.36016	Cebpa.3	17	1	0	Cebpa	17	3/3 Cebpa	Cebpa
-32.7716	-31.2696	Cxxc1.1	18	0.507207	0.492793	Cxxc1	18	3/3 Spi1, 1/2 Cxxc1, 1/1 Mtor	Spi1
-34.3445	-29.291	Mtor.1	18	0.432929	0.567071	Mtor	18	3/3 Spi1, 1/2 Cxxc1, 1/1 Mtor	Spi1
-32.1358	-32.591	Spi1.1	18	0.867145	0.132855	Spi1	18	3/3 Spi1, 1/2 Cxxc1, 1/1 Mtor	Spi1
-31.2746	-32.922	Spi1.2	18	1	0	Spi1	18	3/3 Spi1, 1/2 Cxxc1, 1/1 Mtor	Spi1
-31.2956	-32.067	Spi1.3	18	1	0	Spi1	18	3/3 Spi1, 1/2 Cxxc1, 1/1 Mtor	Spi1
-35.45	-28.1401	Fos.3	19	0.949409	0.0505908	Fos	19	2/2 Sox4, 1/1 Fos	19
-35.6063	-27.0731	Sox4.1	19	1	0	Sox4	19	2/2 Sox4, 1/1 Fos	19
-36.2676	-27.5201	Sox4.3	19	1	0	Sox4	19	2/2 Sox4, 1/1 Fos	19
-26.6117	17.4563	Lyl1.1	20	1	0	Lyl1	20	3/3 Zfx, 2/3 Lyl1, 1/3 Prmt1	20
-27.3655	17.4594	Lyl1.3	20	1	0	Lyl1	20	3/3 Zfx, 2/3 Lyl1, 1/3 Prmt1	20
-25.619	17.8899	Prmt1.3	20	0.59914	0.40086	Prmt1	20	3/3 Zfx, 2/3 Lyl1, 1/3 Prmt1	20
-28.7198	17.9647	Zfx.1	20	0.678311	0.321689	Zfx	20	3/3 Zfx, 2/3 Lyl1, 1/3 Prmt1	20
-29.1922	18.8936	Zfx.2	20	0.592964	0.407036	Zfx	20	3/3 Zfx, 2/3 Lyl1, 1/3 Prmt1	20
-30.6497	17.2294	Zfx.3	-1	0	0.00780093	Zfx	20	3/3 Zfx, 2/3 Lyl1, 1/3 Prmt1	20
-11.5175	24.7504	Hnrnpl.1	21	1	0	Hnrnpl	21	2/2 Hnrnpl, 1/3 Lyl1, 1/1 Xbp1	21
-11.6064	25.4665	Hnrnpl.2	21	1	0	Hnrnpl	21	2/2 Hnrnpl, 1/3 Lyl1, 1/1 Xbp1	21
-10.5004	25.6715	Lyl1.2	21	0.826466	0.173534	Lyl1	21	2/2 Hnrnpl, 1/3 Lyl1, 1/1 Xbp1	21
-9.74925	26.0171	Xbp1.1	21	0.807123	0.192877	Xbp1	21	2/2 Hnrnpl, 1/3 Lyl1, 1/1 Xbp1	21
-60.9722	-16.2523	Atf7ip.1	22	1.09835e-14	1	Atf7ip	22	3/3 Atf7ip, 3/3 Setdb1	Setdb1-Atf7ip
-63.4742	-17.4091	Atf7ip.2	22	2.23446e-15	1	Atf7ip	22	3/3 Atf7ip, 3/3 Setdb1	Setdb1-Atf7ip
-60.9536	-17.4242	Atf7ip.3	22	6.72761e-15	1	Atf7ip	22	3/3 Atf7ip, 3/3 Setdb1	Setdb1-Atf7ip
-62.0534	-17.753	Setdb1.1	22	5.03878e-14	1	Setdb1	22	3/3 Atf7ip, 3/3 Setdb1	Setdb1-Atf7ip
-62.2004	-16.4466	Setdb1.2	22	1	0	Setdb1	22	3/3 Atf7ip, 3/3 Setdb1	Setdb1-Atf7ip
-62.2004	-16.4466	Setdb1.3	22	1	0	Setdb1	22	3/3 Atf7ip, 3/3 Setdb1	Setdb1-Atf7ip
-19.5491	9.82629	Bach1.1	25	0.669097	0.330903	Bach1	25	2/3 Uhrf1, 1/1 Bach1	25
0.122085	-1.29017	Uhrf1.2	25	1	0	Uhrf1	25	2/3 Uhrf1, 1/1 Bach1	25
0.637216	-1.0623	Uhrf1.3	25	1	0	Uhrf1	25	2/3 Uhrf1, 1/1 Bach1	25
5.75295	-52.6433	Smarcc1.2	26	1	0	Smarcc1	26	3/3 Smarcd2, 2/2 Smarcc1, 1/3 Smarce1	Smarcd2-Smarcc1
6.21897	-53.6274	Smarcc1.3	26	1	0	Smarcc1	26	3/3 Smarcd2, 2/2 Smarcc1, 1/3 Smarce1	Smarcd2-Smarcc1
5.19363	-53.8762	Smarcd2.1	26	0.976374	0.0236259	Smarcd2	26	3/3 Smarcd2, 2/2 Smarcc1, 1/3 Smarce1	Smarcd2-Smarcc1
5.20125	-50.5289	Smarcd2.2	26	0.181134	0.818866	Smarcd2	26	3/3 Smarcd2, 2/2 Smarcc1, 1/3 Smarce1	Smarcd2-Smarcc1
7.11892	-52.9746	Smarcd2.3	26	0.338741	0.661259	Smarcd2	26	3/3 Smarcd2, 2/2 Smarcc1, 1/3 Smarce1	Smarcd2-Smarcc1
6.03334	-54.6305	Smarce1.1	26	0.63361	0.36639	Smarce1	26	3/3 Smarcd2, 2/2 Smarcc1, 1/3 Smarce1	Smarcd2-Smarcc1
-10.3149	-6.38064	Calr.2	28	1	0	Calr	28	1/3 Calr, 1/1 Med13	28
-10.4549	-6.83792	Med13.2	28	1	0	Med13	28	1/3 Calr, 1/1 Med13	28
17.304	29.5802	Cblb.1	29	0.545182	0.454818	Cblb	29	2/3 Mta1, 1/2 Cblb, 1/3 Ikzf1, 1/2 Klf6	29
17.8983	28.2712	Ikzf1.2	29	0.971763	0.0282367	Ikzf1	29	2/3 Mta1, 1/2 Cblb, 1/3 Ikzf1, 1/2 Klf6	29
2.44913	-0.575152	Klf6.3	-1	0	0.0112941	Klf6	29	2/3 Mta1, 1/2 Cblb, 1/3 Ikzf1, 1/2 Klf6	29
18.2492	27.532	Mta1.1	29	1	0	Mta1	29	2/3 Mta1, 1/2 Cblb, 1/3 Ikzf1, 1/2 Klf6	29
18.6848	26.9019	Mta1.3	29	1	0	Mta1	29	2/3 Mta1, 1/2 Cblb, 1/3 Ikzf1, 1/2 Klf6	29
14.6019	40.3667	Brd9.1	30	0.355432	0.644568	Brd9	30	3/3 Brd9, 3/3 Smarcd1	Brd9-Smarcd1
16.0106	38.3406	Brd9.2	30	1	0	Brd9	30	3/3 Brd9, 3/3 Smarcd1	Brd9-Smarcd1
16.0489	39.8839	Brd9.3	30	0.991702	0.00829848	Brd9	30	3/3 Brd9, 3/3 Smarcd1	Brd9-Smarcd1
14.1568	38.4187	Smarcd1.1	30	0.351791	0.648209	Smarcd1	30	3/3 Brd9, 3/3 Smarcd1	Brd9-Smarcd1
16.6121	39.1062	Smarcd1.2	30	1	0	Smarcd1	30	3/3 Brd9, 3/3 Smarcd1	Brd9-Smarcd1
15.2206	39.0951	Smarcd1.3	30	0.714334	0.285666	Smarcd1	30	3/3 Brd9, 3/3 Smarcd1	Brd9-Smarcd1
-8.26445	-17.9389	Dhx9.1	31	1	0	Dhx9	31	2/2 Dhx9	31
-7.93447	-18.1947	Dhx9.3	31	1	0	Dhx9	31	2/2 Dhx9	31
39.5451	9.15769	Zbtb11.1	32	1	0	Zbtb11	32	2/2 Zbtb11	32
39.2515	9.60675	Zbtb11.3	32	1	0	Zbtb11	32	2/2 Zbtb11	32
37.7501	-14.4609	Men1.2	34	0.815458	0.184542	Men1	34	2/3 Men1, 2/2 Psip1	Psip-Men1
37.9062	-15.4114	Men1.3	34	1	0	Men1	34	2/3 Men1, 2/2 Psip1	Psip-Men1
37.5681	-13.3078	Psip1.1	34	0.29889	0.70111	Psip1	34	2/3 Men1, 2/2 Psip1	Psip-Men1
37.0555	-15.0259	Psip1.2	34	1	0	Psip1	34	2/3 Men1, 2/2 Psip1	Psip-Men1
0.766137	-12.2155	Cxxc1.3	35	0.722926	0.277074	Cxxc1	35	2/2 Setd1b, 1/2 Cxxc1	35
-0.553702	-11.2149	Setd1b.2	35	1	0	Setd1b	35	2/2 Setd1b, 1/2 Cxxc1	35
-0.089099	-11.5975	Setd1b.3	35	1	0	Setd1b	35	2/2 Setd1b, 1/2 Cxxc1	35
30.9589	-17.655	Irf8.3	39	0.871151	0.128849	Irf8	39	1/1 Irf8, 1/3 Mecom, 1/3 Men1, 1/3 Patz1, 1/2 St18, 1/2 Stat2, 1/1 Tfdp2	39
29.8383	-18.6814	Mecom.2	39	0.860974	0.139026	Mecom	39	1/1 Irf8, 1/3 Mecom, 1/3 Men1, 1/3 Patz1, 1/2 St18, 1/2 Stat2, 1/1 Tfdp2	39
34.7334	-16.3717	Men1.1	39	0.638762	0.361238	Men1	39	1/1 Irf8, 1/3 Mecom, 1/3 Men1, 1/3 Patz1, 1/2 St18, 1/2 Stat2, 1/1 Tfdp2	39
30.3047	-16.5961	Patz1.1	39	1	0	Patz1	39	1/1 Irf8, 1/3 Mecom, 1/3 Men1, 1/3 Patz1, 1/2 St18, 1/2 Stat2, 1/1 Tfdp2	39
29.0535	-19.7096	St18.1	-1	0	0.00137154	St18	39	1/1 Irf8, 1/3 Mecom, 1/3 Men1, 1/3 Patz1, 1/2 St18, 1/2 Stat2, 1/1 Tfdp2	39
29.767	-17.2665	Stat2.3	39	1	0	Stat2	39	1/1 Irf8, 1/3 Mecom, 1/3 Men1, 1/3 Patz1, 1/2 St18, 1/2 Stat2, 1/1 Tfdp2	39
33.4454	-16.9338	Tfdp2.2	39	0.663102	0.336898	Tfdp2	39	1/1 Irf8, 1/3 Mecom, 1/3 Men1, 1/3 Patz1, 1/2 St18, 1/2 Stat2, 1/1 Tfdp2	39
-1.33298	17.91	Leo1.1	40	0.974186	0.0258138	Leo1	40	3/3 Leo1, 2/3 Prmt1, 1/3 Sfpq	40
-1.0523	19.294	Leo1.2	40	1	0	Leo1	40	3/3 Leo1, 2/3 Prmt1, 1/3 Sfpq	40
-0.365157	19.4702	Leo1.3	40	1	0	Leo1	40	3/3 Leo1, 2/3 Prmt1, 1/3 Sfpq	40
-3.35776	19.4073	Prmt1.1	40	1	0	Prmt1	40	3/3 Leo1, 2/3 Prmt1, 1/3 Sfpq	40
-2.66357	19.0514	Prmt1.2	40	1	0	Prmt1	40	3/3 Leo1, 2/3 Prmt1, 1/3 Sfpq	40
-1.47847	16.2867	Sfpq.2	40	0.872584	0.127416	Sfpq	40	3/3 Leo1, 2/3 Prmt1, 1/3 Sfpq	40
38.7257	-1.82687	Tardbp.1	42	1	0	Tardbp	42	2/2 Tardbp	42
38.6696	-2.43775	Tardbp.2	42	1	0	Tardbp	42	2/2 Tardbp	42
-15.1739	-31.2284	Creb1.1	47	1	0	Creb1	47	3/3 Max, 3/3 Myc, 1/1 Creb1, 1/3 Relb	Myc-Max
-14.8396	-30.3621	Max.1	47	1	0	Max	47	3/3 Max, 3/3 Myc, 1/1 Creb1, 1/3 Relb	Myc-Max
-14.3608	-31.6612	Max.2	47	1	0.11785	Max	47	3/3 Max, 3/3 Myc, 1/1 Creb1, 1/3 Relb	Myc-Max
-13.4826	-30.8201	Max.3	47	1	0.282714	Max	47	3/3 Max, 3/3 Myc, 1/1 Creb1, 1/3 Relb	Myc-Max
-17.9936	-29.4051	Myc.1	47	1	0	Myc	47	3/3 Max, 3/3 Myc, 1/1 Creb1, 1/3 Relb	Myc-Max
-17.5534	-28.8045	Myc.2	47	1	0	Myc	47	3/3 Max, 3/3 Myc, 1/1 Creb1, 1/3 Relb	Myc-Max
-16.5039	-29.8759	Myc.3	47	1	0.240415	Myc	47	3/3 Max, 3/3 Myc, 1/1 Creb1, 1/3 Relb	Myc-Max
-18.9072	-30.1173	Relb.3	47	0.909153	0.0908469	Relb	47	3/3 Max, 3/3 Myc, 1/1 Creb1, 1/3 Relb	Myc-Max
10.3257	3.72891	Adgrg1.1	-1	0	0.00374853	Adgrg1	48	2/3 Ccnt1, 2/2 Kat2a, 1/2 Adgrg1, 1/2 Hoxa9, 1/3 Ncoa1, 1/2 Xrn2	48
14.2421	3.01126	Ccnt1.2	48	1	0	Ccnt1	48	2/3 Ccnt1, 2/2 Kat2a, 1/2 Adgrg1, 1/2 Hoxa9, 1/3 Ncoa1, 1/2 Xrn2	48
13.5621	3.53306	Ccnt1.3	48	1	0	Ccnt1	48	2/3 Ccnt1, 2/2 Kat2a, 1/2 Adgrg1, 1/2 Hoxa9, 1/3 Ncoa1, 1/2 Xrn2	48
16.5777	3.50577	Hoxa9.1	48	0.788837	0.211163	Hoxa9	48	2/3 Ccnt1, 2/2 Kat2a, 1/2 Adgrg1, 1/2 Hoxa9, 1/3 Ncoa1, 1/2 Xrn2	48
17.0231	7.46205	Kat2a.2	48	0.616793	0.383207	Kat2a	48	2/3 Ccnt1, 2/2 Kat2a, 1/2 Adgrg1, 1/2 Hoxa9, 1/3 Ncoa1, 1/2 Xrn2	48
15.5371	4.35975	Kat2a.3	48	0.791555	0.208445	Kat2a	48	2/3 Ccnt1, 2/2 Kat2a, 1/2 Adgrg1, 1/2 Hoxa9, 1/3 Ncoa1, 1/2 Xrn2	48
14.4256	4.84269	Ncoa1.1	48	0.752647	0.247353	Ncoa1	48	2/3 Ccnt1, 2/2 Kat2a, 1/2 Adgrg1, 1/2 Hoxa9, 1/3 Ncoa1, 1/2 Xrn2	48
15.6915	2.37713	Xrn2.1	48	0.742854	0.257146	Xrn2	48	2/3 Ccnt1, 2/2 Kat2a, 1/2 Adgrg1, 1/2 Hoxa9, 1/3 Ncoa1, 1/2 Xrn2	48
-13.142	2.65486	Arnt.2	49	0.6696	0.3304	Arnt	49	3/3 Cbfb, 3/3 Runx1, 1/2 Arnt, 1/3 Mecom, 1/2 Mxi1, 1/3 Sfpq	Runx1-Cbfb
-11.4435	3.32789	Cbfb.1	49	0.970163	0.0298367	Cbfb	49	3/3 Cbfb, 3/3 Runx1, 1/2 Arnt, 1/3 Mecom, 1/2 Mxi1, 1/3 Sfpq	Runx1-Cbfb
-10.9509	4.79972	Cbfb.2	49	1	0	Cbfb	49	3/3 Cbfb, 3/3 Runx1, 1/2 Arnt, 1/3 Mecom, 1/2 Mxi1, 1/3 Sfpq	Runx1-Cbfb
-10.613	1.44953	Cbfb.3	49	0.951656	0.0483443	Cbfb	49	3/3 Cbfb, 3/3 Runx1, 1/2 Arnt, 1/3 Mecom, 1/2 Mxi1, 1/3 Sfpq	Runx1-Cbfb
-9.32166	2.47095	Mecom.3	49	1	0	Mecom	49	3/3 Cbfb, 3/3 Runx1, 1/2 Arnt, 1/3 Mecom, 1/2 Mxi1, 1/3 Sfpq	Runx1-Cbfb
-7.47909	4.55496	Mxi1.3	49	0.578879	0.421121	Mxi1	49	3/3 Cbfb, 3/3 Runx1, 1/2 Arnt, 1/3 Mecom, 1/2 Mxi1, 1/3 Sfpq	Runx1-Cbfb
-10.2594	4.38914	Runx1.1	49	1	0	Runx1	49	3/3 Cbfb, 3/3 Runx1, 1/2 Arnt, 1/3 Mecom, 1/2 Mxi1, 1/3 Sfpq	Runx1-Cbfb
-12.5555	5.36346	Runx1.2	49	0.591309	0.408691	Runx1	49	3/3 Cbfb, 3/3 Runx1, 1/2 Arnt, 1/3 Mecom, 1/2 Mxi1, 1/3 Sfpq	Runx1-Cbfb
-10.2164	2.83162	Runx1.3	49	1	0	Runx1	49	3/3 Cbfb, 3/3 Runx1, 1/2 Arnt, 1/3 Mecom, 1/2 Mxi1, 1/3 Sfpq	Runx1-Cbfb
-8.32233	1.71835	Sfpq.1	49	0.934024	0.0659763	Sfpq	49	3/3 Cbfb, 3/3 Runx1, 1/2 Arnt, 1/3 Mecom, 1/2 Mxi1, 1/3 Sfpq	Runx1-Cbfb
-53.0665	25.2842	Ash2l.1	50	1	0	Ash2l	50	3/3 Ash2l, 3/3 Rbbp5, 1/1 Bax	Ash2l-Rbbp5
-52.5004	26.3821	Ash2l.2	50	0.985833	0.0141672	Ash2l	50	3/3 Ash2l, 3/3 Rbbp5, 1/1 Bax	Ash2l-Rbbp5
-53.5725	26.205	Ash2l.3	50	1	0	Ash2l	50	3/3 Ash2l, 3/3 Rbbp5, 1/1 Bax	Ash2l-Rbbp5
-51.578	25.4198	Bax.2	50	0.668561	0.331439	Bax	50	3/3 Ash2l, 3/3 Rbbp5, 1/1 Bax	Ash2l-Rbbp5
-54.3941	27.1888	Rbbp5.1	50	1	0.0338105	Rbbp5	50	3/3 Ash2l, 3/3 Rbbp5, 1/1 Bax	Ash2l-Rbbp5
-55.306	26.5301	Rbbp5.2	50	1	0	Rbbp5	50	3/3 Ash2l, 3/3 Rbbp5, 1/1 Bax	Ash2l-Rbbp5
-55.3916	27.5863	Rbbp5.3	50	1	0	Rbbp5	50	3/3 Ash2l, 3/3 Rbbp5, 1/1 Bax	Ash2l-Rbbp5
-6.7596	48.9713	Gtf2b.2	51	1	0	Gtf2b	51	3/3 Taf12, 2/3 Gtf2b, 2/2 Med8	Taf12-Gtf2b-Med8
-6.58302	45.1055	Gtf2b.3	51	1	0	Gtf2b	51	3/3 Taf12, 2/3 Gtf2b, 2/2 Med8	Taf12-Gtf2b-Med8
-6.24336	44.8735	Med8.1	51	1	0	Med8	51	3/3 Taf12, 2/3 Gtf2b, 2/2 Med8	Taf12-Gtf2b-Med8
-8.44574	47.4522	Med8.2	51	1	0.831462	Med8	51	3/3 Taf12, 2/3 Gtf2b, 2/2 Med8	Taf12-Gtf2b-Med8
-8.49942	48.9016	Taf12.1	51	1	0.753116	Taf12	51	3/3 Taf12, 2/3 Gtf2b, 2/2 Med8	Taf12-Gtf2b-Med8
-7.52725	49.5657	Taf12.2	51	1	0.452601	Taf12	51	3/3 Taf12, 2/3 Gtf2b, 2/2 Med8	Taf12-Gtf2b-Med8
-7.24696	48.3489	Taf12.3	51	1	0	Taf12	51	3/3 Taf12, 2/3 Gtf2b, 2/2 Med8	Taf12-Gtf2b-Med8
9.32664	11.7366	Gfi1b.3	57	1	0	Gfi1b	57	2/2 Rcor1, 1/3 Gfi1b, 1/1 Procr	57
8.8771	13.4877	Procr.2	57	0.745874	0.254126	Procr	57	2/2 Rcor1, 1/3 Gfi1b, 1/1 Procr	57
10.7	12.593	Rcor1.1	57	0.953478	0.0465224	Rcor1	57	2/2 Rcor1, 1/3 Gfi1b, 1/1 Procr	57
9.75675	12.5341	Rcor1.2	57	1	0	Rcor1	57	2/2 Rcor1, 1/3 Gfi1b, 1/1 Procr	57
-0.0903149	-22.6727	Kdm1a.3	58	0.9332	0.0668004	Kdm1a	58	3/3 Msi2, 3/3 Myb, 1/2 Kdm1a	Msi2-Myb
-2.28742	-26.181	Msi2.1	58	1	0.311911	Msi2	58	3/3 Msi2, 3/3 Myb, 1/2 Kdm1a	Msi2-Myb
-2.69595	-27.1229	Msi2.2	58	1	0	Msi2	58	3/3 Msi2, 3/3 Myb, 1/2 Kdm1a	Msi2-Myb
-4.62863	-28.1771	Msi2.3	-1	0	0.00244887	Msi2	58	3/3 Msi2, 3/3 Myb, 1/2 Kdm1a	Msi2-Myb
-0.986528	-24.2493	Myb.1	58	1	0	Myb	58	3/3 Msi2, 3/3 Myb, 1/2 Kdm1a	Msi2-Myb
-3.41974	-27.1027	Myb.2	58	1	0	Myb	58	3/3 Msi2, 3/3 Myb, 1/2 Kdm1a	Msi2-Myb
-1.00528	-23.8581	Myb.3	58	1	0	Myb	58	3/3 Msi2, 3/3 Myb, 1/2 Kdm1a	Msi2-Myb
3.85087	7.96898	Smc3.1	59	1	0	Smc3	59	3/3 Smc3	59
4.4755	7.17393	Smc3.2	59	0.778593	0.221407	Smc3	59	3/3 Smc3	59
3.3107	7.57698	Smc3.3	59	1	0	Smc3	59	3/3 Smc3	59
25.3937	-38.1184	Erg.1	60	1	0	Erg	60	3/3 Erg, 3/3 Fli1, 1/1 Ptpn11	Erg-Fli1
26.0171	-37.6609	Erg.2	60	1	0	Erg	60	3/3 Erg, 3/3 Fli1, 1/1 Ptpn11	Erg-Fli1
25.3098	-35.3077	Erg.3	60	1	0	Erg	60	3/3 Erg, 3/3 Fli1, 1/1 Ptpn11	Erg-Fli1
24.6638	-32.9429	Fli1.1	60	1	0	Fli1	60	3/3 Erg, 3/3 Fli1, 1/1 Ptpn11	Erg-Fli1
25.3793	-33.0507	Fli1.2	60	1	0	Fli1	60	3/3 Erg, 3/3 Fli1, 1/1 Ptpn11	Erg-Fli1
25.1097	-34.3363	Fli1.3	60	1	0	Fli1	60	3/3 Erg, 3/3 Fli1, 1/1 Ptpn11	Erg-Fli1
25.4162	-36.8544	Ptpn11.3	60	1	0.310054	Ptpn11	60	3/3 Erg, 3/3 Fli1, 1/1 Ptpn11	Erg-Fli1
6.55821	-13.2701	Adgrg1.2	61	0.970074	0.0299262	Adgrg1	61	2/2 Med1, 2/2 Med24, 1/2 Adgrg1	Med1-Med24
6.01174	-16.5893	Med1.1	61	1	0	Med1	61	2/2 Med1, 2/2 Med24, 1/2 Adgrg1	Med1-Med24
6.47868	-17.1914	Med1.3	61	1	0	Med1	61	2/2 Med1, 2/2 Med24, 1/2 Adgrg1	Med1-Med24
6.31091	-14.5316	Med24.1	61	1	0	Med24	61	2/2 Med1, 2/2 Med24, 1/2 Adgrg1	Med1-Med24
6.38366	-15.2354	Med24.2	61	1	0	Med24	61	2/2 Med1, 2/2 Med24, 1/2 Adgrg1	Med1-Med24
3.25453	-38.2651	Nfkb2.1	11	1	0	Nfkb2	11_12	2/2 Nfkb2, 2/3 Smarce1	11_12
3.12048	-37.6434	Nfkb2.2	11	1	0	Nfkb2	11_12	2/2 Nfkb2, 2/3 Smarce1	11_12
2.86217	-36.4679	Smarce1.2	12	1	0	Smarce1	11_12	2/2 Nfkb2, 2/3 Smarce1	11_12
2.70755	-35.7863	Smarce1.3	12	1	0	Smarce1	11_12	2/2 Nfkb2, 2/3 Smarce1	11_12
-22.1162	12.0157	Ncoa1.2	23	1	0	Ncoa1	23_24	2/3 Ncoa1, 2/3 Relb, 1/3 Patz1	23_24
-20.919	11.0054	Ncoa1.3	24	1	0	Ncoa1	23_24	2/3 Ncoa1, 2/3 Relb, 1/3 Patz1	23_24
-21.2845	10.495	Patz1.2	24	1	0	Patz1	23_24	2/3 Ncoa1, 2/3 Relb, 1/3 Patz1	23_24
-23.7261	13.9414	Relb.1	-1	0	0.0340659	Relb	23_24	2/3 Ncoa1, 2/3 Relb, 1/3 Patz1	23_24
-22.9472	12.9714	Relb.2	23	1	0	Relb	23_24	2/3 Ncoa1, 2/3 Relb, 1/3 Patz1	23_24
24.5249	3.25301	Ccnt1.1	33	1	0	Ccnt1	33_43	1/3 Ccnt1, 1/1 Chd4, 1/3 Nelfe, 1/2 Tal1	33_43
24.9103	3.97968	Chd4.3	33	1	0	Chd4	33_43	1/3 Ccnt1, 1/1 Chd4, 1/3 Nelfe, 1/2 Tal1	33_43
25.9463	6.683	Nelfe.1	43	1	0	Nelfe	33_43	1/3 Ccnt1, 1/1 Chd4, 1/3 Nelfe, 1/2 Tal1	33_43
25.7726	5.90126	Tal1.3	43	1	0	Tal1	33_43	1/3 Ccnt1, 1/1 Chd4, 1/3 Nelfe, 1/2 Tal1	33_43
-5.81745	41.7555	Gtf2b.1	46	1	0	Gtf2b	36_37_46	2/3 Nelfe, 1/3 Gtf2b, 1/2 Klf6, 1/3 Mecom, 1/2 St18	36_37_46
-6.36582	35.8004	Klf6.1	36	1	0	Klf6	36_37_46	2/3 Nelfe, 1/3 Gtf2b, 1/2 Klf6, 1/3 Mecom, 1/2 St18	36_37_46
-6.26595	36.4155	Mecom.1	36	1	0	Mecom	36_37_46	2/3 Nelfe, 1/3 Gtf2b, 1/2 Klf6, 1/3 Mecom, 1/2 St18	36_37_46
-5.76665	41.2045	Nelfe.2	46	1	0	Nelfe	36_37_46	2/3 Nelfe, 1/3 Gtf2b, 1/2 Klf6, 1/3 Mecom, 1/2 St18	36_37_46
-5.87686	38.8564	Nelfe.3	37	1	0	Nelfe	36_37_46	2/3 Nelfe, 1/3 Gtf2b, 1/2 Klf6, 1/3 Mecom, 1/2 St18	36_37_46
-6.00972	38.058	St18.2	37	1	0	St18	36_37_46	2/3 Nelfe, 1/3 Gtf2b, 1/2 Klf6, 1/3 Mecom, 1/2 St18	36_37_46
44.9212	2.78905	Hdac5.2	41	0.595272	0.404728	Hdac5	38_41	3/3 Pbx1, 2/3 Tfe3, 1/2 Hdac5, 1/3 Meis1, 1/1 Trim28	38_41
42.226	3.08943	Meis1.3	41	1	0	Meis1	38_41	3/3 Pbx1, 2/3 Tfe3, 1/2 Hdac5, 1/3 Meis1, 1/1 Trim28	38_41
43.2338	2.45244	Pbx1.1	41	0.833462	0.166538	Pbx1	38_41	3/3 Pbx1, 2/3 Tfe3, 1/2 Hdac5, 1/3 Meis1, 1/1 Trim28	38_41
43.6951	3.35955	Pbx1.2	41	0.800702	0.199298	Pbx1	38_41	3/3 Pbx1, 2/3 Tfe3, 1/2 Hdac5, 1/3 Meis1, 1/1 Trim28	38_41
42.3864	3.98777	Pbx1.3	41	1	0	Pbx1	38_41	3/3 Pbx1, 2/3 Tfe3, 1/2 Hdac5, 1/3 Meis1, 1/1 Trim28	38_41
40.6314	7.26652	Tfe3.1	38	1	0	Tfe3	38_41	3/3 Pbx1, 2/3 Tfe3, 1/2 Hdac5, 1/3 Meis1, 1/1 Trim28	38_41
41.0356	6.45182	Tfe3.2	38	1	0	Tfe3	38_41	3/3 Pbx1, 2/3 Tfe3, 1/2 Hdac5, 1/3 Meis1, 1/1 Trim28	38_41
39.7554	-0.137839	Trim28.3	41	0.568401	0.431599	Trim28	38_41	3/3 Pbx1, 2/3 Tfe3, 1/2 Hdac5, 1/3 Meis1, 1/1 Trim28	38_41
26.0796	12.7285	Calr.1	45	1	0.128675	Calr	44_45	2/3 Calr, 2/2 Suz12, 2/3 Ikzf1, 1/2 Etv6, 1/2 Cblb, 1/2 Kdm1a, 1/3 Meis1	44_45
24.5328	12.2257	Calr.3	45	1	0	Calr	44_45	2/3 Calr, 2/2 Suz12, 2/3 Ikzf1, 1/2 Etv6, 1/2 Cblb, 1/2 Kdm1a, 1/3 Meis1	44_45
25.7033	8.54909	Cblb.2	45	0.807443	0.192557	Cblb	44_45	2/3 Calr, 2/2 Suz12, 2/3 Ikzf1, 1/2 Etv6, 1/2 Cblb, 1/2 Kdm1a, 1/3 Meis1	44_45
23.1946	12.3014	Etv6.2	45	1	0.0974652	Etv6	44_45	2/3 Calr, 2/2 Suz12, 2/3 Ikzf1, 1/2 Etv6, 1/2 Cblb, 1/2 Kdm1a, 1/3 Meis1	44_45
19.116	10.7193	Ikzf1.1	44	1	0	Ikzf1	44_45	2/3 Calr, 2/2 Suz12, 2/3 Ikzf1, 1/2 Etv6, 1/2 Cblb, 1/2 Kdm1a, 1/3 Meis1	44_45
18.5501	10.1122	Ikzf1.3	44	1	0	Ikzf1	44_45	2/3 Calr, 2/2 Suz12, 2/3 Ikzf1, 1/2 Etv6, 1/2 Cblb, 1/2 Kdm1a, 1/3 Meis1	44_45
26.8832	14.2146	Kdm1a.1	45	1	0	Kdm1a	44_45	2/3 Calr, 2/2 Suz12, 2/3 Ikzf1, 1/2 Etv6, 1/2 Cblb, 1/2 Kdm1a, 1/3 Meis1	44_45
27.8222	13.5465	Meis1.1	45	1	0.24814	Meis1	44_45	2/3 Calr, 2/2 Suz12, 2/3 Ikzf1, 1/2 Etv6, 1/2 Cblb, 1/2 Kdm1a, 1/3 Meis1	44_45
24.1942	13.1734	Suz12.1	45	1	0	Suz12	44_45	2/3 Calr, 2/2 Suz12, 2/3 Ikzf1, 1/2 Etv6, 1/2 Cblb, 1/2 Kdm1a, 1/3 Meis1	44_45
26.6554	14.9658	Suz12.3	45	1	0	Suz12	44_45	2/3 Calr, 2/2 Suz12, 2/3 Ikzf1, 1/2 Etv6, 1/2 Cblb, 1/2 Kdm1a, 1/3 Meis1	44_45
34.014	-4.08408	Hivep2.1	54	1	0	Hivep2	52_54_55	2/2 Hivep2, 1/2 Hoxa9, 1/2 Mxi1, 1/2 Stat2, 1/3 Tfe3, 1/1 Zeb2	52_54_55
34.9391	-3.79674	Hivep2.3	54	1	0	Hivep2	52_54_55	2/2 Hivep2, 1/2 Hoxa9, 1/2 Mxi1, 1/2 Stat2, 1/3 Tfe3, 1/1 Zeb2	52_54_55
28.9234	-5.86683	Hoxa9.3	52	1	0	Hoxa9	52_54_55	2/2 Hivep2, 1/2 Hoxa9, 1/2 Mxi1, 1/2 Stat2, 1/3 Tfe3, 1/1 Zeb2	52_54_55
28.3504	-6.07934	Mxi1.1	52	1	0	Mxi1	52_54_55	2/2 Hivep2, 1/2 Hoxa9, 1/2 Mxi1, 1/2 Stat2, 1/3 Tfe3, 1/1 Zeb2	52_54_55
26.9398	-6.49132	Stat2.1	-1	0	0.000884107	Stat2	52_54_55	2/2 Hivep2, 1/2 Hoxa9, 1/2 Mxi1, 1/2 Stat2, 1/3 Tfe3, 1/1 Zeb2	52_54_55
32.0085	-4.3474	Tfe3.3	55	1	0	Tfe3	52_54_55	2/2 Hivep2, 1/2 Hoxa9, 1/2 Mxi1, 1/2 Stat2, 1/3 Tfe3, 1/1 Zeb2	52_54_55
31.4802	-4.60043	Zeb2.1	55	1	0	Zeb2	52_54_55	2/2 Hivep2, 1/2 Hoxa9, 1/2 Mxi1, 1/2 Stat2, 1/3 Tfe3, 1/1 Zeb2	52_54_55
10.0477	-23.4363	Aff4.1	53	1	0	Aff4	53_56	3/3 Cited2, 2/2 Aff4, 1/2 Tal1	53_56
10.521	-23.8321	Aff4.3	53	1	0	Aff4	53_56	3/3 Cited2, 2/2 Aff4, 1/2 Tal1	53_56
8.44964	-20.4301	Cited2.1	56	0.716745	0.283255	Cited2	53_56	3/3 Cited2, 2/2 Aff4, 1/2 Tal1	53_56
7.54433	-21.8861	Cited2.2	56	1	0	Cited2	53_56	3/3 Cited2, 2/2 Aff4, 1/2 Tal1	53_56
8.26958	-21.7464	Cited2.3	56	1	0	Cited2	53_56	3/3 Cited2, 2/2 Aff4, 1/2 Tal1	53_56
7.14943	-19.0589	Tal1.1	-1	0	0.00300798	Tal1	53_56	3/3 Cited2, 2/2 Aff4, 1/2 Tal1	53_56
6.03036	5.9802	Gfi1b.1	62	1	0	Gfi1b	62_63	3/3 Nfe2, 2/3 Gfi1b, 1/3 Sfpq, 1/3 Uhrf1	62_63
6.68449	5.32763	Gfi1b.2	62	1	0	Gfi1b	62_63	3/3 Nfe2, 2/3 Gfi1b, 1/3 Sfpq, 1/3 Uhrf1	62_63
5.11668	0.969865	Nfe2.1	63	1	0	Nfe2	62_63	3/3 Nfe2, 2/3 Gfi1b, 1/3 Sfpq, 1/3 Uhrf1	62_63
-1.39894	14.7961	Nfe2.2	-1	0	0.0109169	Nfe2	62_63	3/3 Nfe2, 2/3 Gfi1b, 1/3 Sfpq, 1/3 Uhrf1	62_63
5.6762	1.50776	Nfe2.3	63	1	0	Nfe2	62_63	3/3 Nfe2, 2/3 Gfi1b, 1/3 Sfpq, 1/3 Uhrf1	62_63
-18.3882	-27.2136	Sfpq.3	-1	0	0.00356778	Sfpq	62_63	3/3 Nfe2, 2/3 Gfi1b, 1/3 Sfpq, 1/3 Uhrf1	62_63
3.89518	0.134651	Uhrf1.1	-1	0	0.00615033	Uhrf1	62_63	3/3 Nfe2, 2/3 Gfi1b, 1/3 Sfpq, 1/3 Uhrf1	62_63
-13.3012	-15.0257	Gmps.1	27	0.714205	0.285795	Gmps	8_27	3/3 Ylpm1, 1/1 Gmps, 1/1 Inpp4b, 1/2 Maf	8_27
-12.5411	-11.1392	Inpp4b.1	8	1	0	Inpp4b	8_27	3/3 Ylpm1, 1/1 Gmps, 1/1 Inpp4b, 1/2 Maf	8_27
-11.9328	-15.3169	Maf.2	27	1	0	Maf	8_27	3/3 Ylpm1, 1/1 Gmps, 1/1 Inpp4b, 1/2 Maf	8_27
-11.1865	-15.9864	Ylpm1.1	27	0.716782	0.283218	Ylpm1	8_27	3/3 Ylpm1, 1/1 Gmps, 1/1 Inpp4b, 1/2 Maf	8_27
-12.3985	-10.566	Ylpm1.2	8	1	0	Ylpm1	8_27	3/3 Ylpm1, 1/1 Gmps, 1/1 Inpp4b, 1/2 Maf	8_27
-12.4199	-14.7015	Ylpm1.3	27	1	0	Ylpm1	8_27	3/3 Ylpm1, 1/1 Gmps, 1/1 Inpp4b, 1/2 Maf	8_27
-32.7922	-9.07867	Hdac3.2	9	1	0	Hdac3	9_10	3/3 Tcerg1, 2/2 Hdac3	Tcerg1-Hdac3
-32.4301	-8.77301	Hdac3.3	9	1	0	Hdac3	9_10	3/3 Tcerg1, 2/2 Hdac3	Tcerg1-Hdac3
-35.6832	-10.7546	Tcerg1.1	10	0.890767	0.109233	Tcerg1	9_10	3/3 Tcerg1, 2/2 Hdac3	Tcerg1-Hdac3
-34.9694	-11.2632	Tcerg1.2	10	1	0	Tcerg1	9_10	3/3 Tcerg1, 2/2 Hdac3	Tcerg1-Hdac3
-34.7815	-10.4086	Tcerg1.3	10	1	0	Tcerg1	9_10	3/3 Tcerg1, 2/2 Hdac3	Tcerg1-Hdac3
