## Supplementary material for "Perturb-seq identifies co-regulated gene programs shaping hematopoietic stem and progenitor cell function": Table S3

### Sheet: GSFA_GRP_gene_lists
GRP1_pos	GRP1_neg	GRP2_pos	GRP2_neg	GRP3_pos	GRP3_neg	GRP4_pos	GRP4_neg	GRP5_pos	GRP5_neg	GRP6_pos	GRP6_neg	GRP7_pos	GRP7_neg	GRP8_pos	GRP8_neg	GRP9_pos	GRP9_neg	GRP10_pos	GRP10_neg	GRP11_pos	GRP11_neg	GRP12_pos	GRP12_neg	GRP13_pos	GRP13_neg	GRP14_pos	GRP14_neg	GRP15_pos	GRP15_neg	GRP16_pos	GRP16_neg	GRP17_pos	GRP17_neg	GRP18_pos	GRP18_neg	GRP19_pos	GRP19_neg	GRP20_pos	GRP20_neg	GRP21_pos	GRP21_neg
Sell	Grb10	Adgrl4	Slc22a3	Egr1	Asap1	Smim3	Dapp1	Slc24a3	2610307P16Rik	Pola1	Kdm5b			mt-Rnr1	Erdr1y	Maml3	Niban1			Mdn1	2610307P16Rik	Tnip1	Hmga2	Adgrl4	Scin	Kcnq5	Cbfa2t3	Hexb	Cmtm7	Fut8	Rora	Csgalnact1	Rnf220	2610307P16Rik	Mir99ahg	Plxdc2	Mecom	Hsp90ab1	Hexb	Mki67
Mpo	Niban1	Dock1	Osbpl8	Malat1	Slco3a1	Mid1	Myb	Arhgap6	Cdk6	Rad51b	Snd1			mt-Rnr2	Hexb	Rnf220	Hspa5			Slc7a1	Arhgap18	Susd6	Map2k6	Hmga2	Coro2a	Immp2l	Pim1	Cdk8		Tbxas1	Pcdh7	Plxdc2	2610307P16Rik	Cdk6	Mef2c	Pde4d	Zbtb16	Actb	Mir6236	Kif15
Ccl9	Clnk	Emb	Pcdh7	Neat1	Cers6	Arih2	Adgrg1	Dgkg	Hmga2	Mcm6	Cbfa2t3			mt-Cytb	Cdk8	Cbfa2t3	Hsp90b1			Erdr1y	Ikzf2	D17H6S56E-5	Runx2	Rnf220	Aff3	Pard3b	Adgrg1	Mir6236		2610307P16Rik	Dip2c	Fut8	Macroh2a1	Aff3	Lpp	Lrp12	Asap1	Rps18	Gm48099	Top2a
F630028O10Rik	Zfhx3	Fndc3b	Arhgap6	Gvin-ps7	Vav3	Klf13	Erg	Fyb1	Mpo	Hells				Rn18s-rs5	Mecom	Snx29	Sec24d			Kcnq5	Dst	Nfkbia	Kcnq5	Vav3	Tbxas1	Elmo1	Coro7	Lars2		Adgrl4	Bcl2	Mecom	Flt3	Fut8	Srgap2	Rnf150	Igf1r	Rps5	Gse1	Kif11
Rab44	Epb41l4b	Flt3	Inpp4b	Jun		Rab8b	Itga4	Ankrd44	Mgat5	Mms22l				mt-Nd1	Rnf220	Cacnb2	Pdia3			Ncl	Utrn	Tnip3	Pag1	Csgalnact1	Arhgap6	Ncl		Cmss1		Wdfy4	Pde4d	Fry	Scin	Adgrg1	Large1	Slc24a3	Dach1	Npm1	Cdk8	Cenpe
Selp	Bicdl1	Mir99ahg	Tnik	Vmp1		Etf1	Gm4258	Myh9	Muc13	Diaph3				Cmss1	Rpph1	Ccnd3	Canx			Mthfd1l	Baz2b	Pde4b	Gfod1	Slc22a3	Fhit	Rad51b		Gm48099		Slco3a1	Man1a	Tgfbr3	Ikzf1	Sipa1l1	Mef2a	Slco3a1	Flnb	Rpl4	Lars2	H1f5
Met		Arhgap31	Cdk17	Srgn		Egr1	Chd9	Tmsb4x	Prkce	Prim2				Eef2	Aff3	Smyd3	Ern1			Ccnd2	Ankrd44	Cd69	Prkag2	Hlf	Svil	Pvt1		Camk1d		Ikzf2	Igf1r	Tnik	Parp8	Flnb	Ncoa3	Pcdh7	Myb	Rps3	Cmss1	Knl1
Plac8		Atrnl1	Susd1	Fos		Hspa4	Lmo2	Ubash3b	Prkch	Atad2				Scd2	Smad3	Bcl11a	Pla2g4a			Afg2a	Sh3kbp1	Tank	Zfp800	Cd53	Arap2	Arhgap15		Rn18s-rs5		Rnf220	Stox2	Dach1	Gfod1	Adgrg3	Rbms1	Mboat2	Galnt6	B2m	Rpph1	Kif4
Ap3s1		Fmnl2	Slc7a8	Nrxn1		Spred2	Cd47	Actb	Pvt1	Mcm4				Wwox	Mki67	Adgrl4	Agap1			Myc	Mbd5	Stox2	Rnf150	Runx2	Gm4258	Ikzf2		Filip1l		Coro2a	Myo6	Diaph2	Ankrd44	Scin		Arhgap6	Xylt1	Ncl	Agap1	Cenpp
Gm30605		Gvin3		Ddx5		Erdr1y	Gas5	Dock5	Zfp800	Dtl				Lars2		Ripor2	Rrbp1			Ybx3	Crebrf	Fyb1	Ankrd44	Slc24a3	Cd96	Pde4d		Eef1a1		Ptprc	Prkg1	Med12l	Maml3	Angpt1		Hmga2	Zeb2	Rps26	Maml2	Efcab11
4930519L02Rik		Plxnc1		ENSMUSG00000121501		Tut7	Bcl11a	Lyst	Stox2	Mcm3				Camk1d		Nrxn1	Sipa1l1			Prmt3	Nrxn1	Nadk	Emb	Gnaq	Cacnb2	Tbc1d5		Rpph1		Dock10	Prune2	Samd12	Kif17	Muc13		Stox2	Tec	Pabpc1	Neat1	Kif20b
Cd93		Arid5b		Cd53		Rasgef1b	Pnisr	Cbfa2t3	Mtf2	Cbx5				Plcb2		Wwox	Mbnl2			Eif4a1	Cdk19	Birc3	Trerf1	Atp10a	Nos1ap	Smyd3		Eef2		Cacnb2	Tox	Prkce	Erdr1y	Pitpnc1		Rnf220	Slc18a2	Tmsb4x	Mad1l1	Cit
Gm15581		Itsn1		Cd69		Dennd4a	Eif4a2	Abr	Dst	Cep128				Ogt		Runx1	Sqstm1			Cnbp	Aff3	Zeb2	Bcl2	Atp13a3	Mtmr9	Maml3		Flna		Rab31	Lypd6b	Mctp1	Arap2	4930519L02Rik		Lilrb4a	Egr1	Pdia3	Lrmda	Ncapg2
Itgb3		Pik3ap1		Adgrl4		Jun	Arhgef18	Prkca	Fmnl2	Cntln				Pabpc1		Plcg2	Calr			Tcerg1	Abca1	Nfkb1	Arhgef18	Slco3a1	Car2	Wwox		Myh9		Gng2	Fndc3b	Meis1	Satb1	Zfp800		St8sia4	Aim2	Calr	Pard3b	Ckap2l
BC035044		Macroh2a1		Nfkbiz		Thrap3	Hnrnpa2b1	Tln1	Tgfbr3	Dek				Plek		Bach2	Hyou1			Syncrip	Slc12a6	Kmt2a	Cers6	Fndc3b	Apobec3	Inpp4b		Jarid2		Osbpl8	Crim1	Dock1	Pan3	Cux1		Tespa1	Kit	Cfl1	Prkca	Cep128
Gas7		Cd53		Pim1		Ankrd17	Pten	Inpp4b	Foxn3	Rbl1				Ctsg		Pip4k2a	Samsn1			Lars1	Pbx1	Asap1	Zbtb16	Arhgap32	Ly6e	Gas5		Il1rapl1		Sh3kbp1	Tns1	Prkg1	Emb	Myb		St6galnac3	Tns3	Ftl1	Prkn	Neil3
Fcgr2b		Il1r1		Rnf213		Litaf	Ern1	Trerf1	Dip2b	Rrm1				Hsp90ab1		Kit	Slc7a11			Anp32b	Ptprc	Tnfaip3	Tns3	Msi2	Mboat2	Tpk1		Hnrnph1		Plek	Dnajc6	Cracd	Tox	Mgat5		Lilrb4b	Mgmt	Eef2	Rn18s-rs5	Ncapd2
Hk3		Mecom		Mir99ahg		Mapkapk2	Kdm5b	Eya2	Kansl1l	Ezh2				Eef1a1		Igf1r	Creb3l2			Eif4g1	2610035D17Rik	Dennd4a	Ugt1a6a	Zfp608	Itih5	Npm1		Pabpc1		Mef2c	Gpr141	Rsu1	Trps1	Ptpre		Scin	Sh3kbp1	Fth1	Wwox	H1f3
Aoah		Cacnb2		Dusp5		Rock1	Kit	Syne1	Erg	Rfc1				Lyst		Ubash3b	Fndc3b			Uck2	Kansl1l	Nfkbiz	Ikzf1	Rftn1	Prkca	Exoc4		Mid1		Mir99ahg	Calcrl	Dst	Abr	Xylt1		Pim1	Cpne2	Eef1a1	Vav2	Smc2
Kcnq3		Mboat2		Fosb		Lilrb4b	Zfp608	Plek	Flt3	Casp8ap2				Pde4d		Gcnt2	Capza2			Ipo5		Mapkapk2	Aopep	Pcdh7	Exoc4	Adk		Ddx39b		Tespa1	Runx2	Muc13	Gm4258	Bcl2		Slc9a9	Smarca2	Hsp90b1	Adcy9	Hmmr
		Mpo		Ywhaz		Zfand3	Ikzf2	Tmem164	Rnf220	Smc6				Huwe1		Pip5k1b	Inpp4b			Nop56		Serpina3g	Dgkg	Plek	Diaph1	Foxp1		H1f3		Pim1	Ppm1h	Pbx1	Il18rap	Slco3a1		Pik3cd	Arid1b	Canx	Chst11	Cdca2
		Enah		Eif4a1		Arih1	Calcrl	Pla2g4a	Mir99ahg	Smc2				Rpl4		Iqgap2	Lars1			Eif5		Adgrg1	Coro7	Csf3r	Pim2	Ssbp2				Cers6	Prkar2b	Foxn3	Cd96	Kctd1		Mctp1	Serinc3	Rplp1		Prc1
		Col4a2		Inpp4b		Lilrb4a	Gm14636	Ikzf1	Nrxn1	Top2a				Srrm2		Pbx1	Cd53			Kcnq1ot1		St3gal1	Cracr2a	Coro7	Malat1	Cacnb2				Fyb1	Tanc2	Enah	Znrf1	Etv6		Coro2a	Slc8a1	Hspa5		D17H6S56E-5
		Ica1		Glipr1		Ttll3	Ugcg	Ptprj	Pdcd4	Ncapg2						Ldlrad3	Tax1bp1			Hk2		Ugcg	Slc39a11	Man1a	Pim1	Mef2c				Cd53	Sipa1l1	Tiam1	Il1r1	Cmtm7		Enah	Gng12	Laptm5		Tpx2
		Cers6		Gas5		Nek6	Zfp638	Dock8	Pan3	Rps6ka5						Macroh2a1	Trib3			Gas5		St6galnac3	Enah	Camk2d	Clnk	Atxn1				Ptpre	Lyst	Itga4	Dock8	Calr		Pip4k2a	Ocrl	Ifitm1		Incenp
		Selp		Tut7		Xrn2	Fam107b	Myo1f	Bach2	Smc3						Pvt1	Spcs3			Pvt1		Pou2f2		Prkce	Nlrc5	Pola1				Meis1	Rab27b	Cers6	Cdk19	Dapp1		Gm49339		Nedd4		Polq
		Hdac9		Zyx		Ncf2	Hlf	Gfod1	Hdac9	Msh6						Runx2	Ero1a			Bcl2		Cd274		Grb10	Sox4	Slco3a1				St8sia4	Cask	Gcnt2	Pde3b	Kit		Trps1		Rpl37a		Kntc1
		Vav3		Pard3b		Ccnt1	Tespa1	Ptk2b	Tcf4	St6galnac3						Peak1	Gab2			Npm1		Arhgap6		Asap1	Serpina3g	Lrmda				Xylt1	Pkp4	Atp8a1	Map4k4	Macroh2a1		Inpp4b		Eif3a		Kif23
		Cd44		2610307P16Rik		Ythdc1	Rbm5	St8sia4	Adgrl4	Paics						Svil	Fut8			Bzw2		Lyn		Arid5b	Ifitm1	Gmds				Nedd4l	Dscam	Erg	Arhgap26	Gse1		Ankrd44		Scd2		Diaph3
		Ppp1r9a		Maml2		Cmip		Svil	Sox4	Rad18						Zbtb20	Eif3a			Atp13a3		Apobec3		Tns3	AU020206	St8sia4				Slc24a3		Gmds	Sgk3	Erg		Pag1		Pfn1		Cenpf
		Evi5		Junb		Ppp2r2a		Fgd4	Gvin-ps7	Lmnb1						Elovl6	Snd1			Eif2s2		Nfkb2		Pde4b	Cers6	Zeb2				Pik3ap1		Hmga2	Lims1	Rnf220		Tdrd3		Hnrnpa2b1		Nusap1
		Cd34		Zfand5		Ftl1		Rnf130	Gm15657	Immp2l						Ctdspl	Eif4g2			Eif3a		Man1a		Parp8	Plcg2	Hsp90ab1				Abcc1		Pcdh7	Rcsd1	Akap13		Slc22a3		Gnas		Smc4
		Epb41l4b		Klf6		Sipa1l1		Tec	Fchsd2	Brip1						Rftn1	Pdia6			Gmds		Kansl1l		Tgfbr3	Srgap3	Mctp1				Enah		Inpp4b	Zmiz1	Slc22a3		Arhgap18		Paics		Anln
		Il6ra		Mndal		Junb		Mctp1	Smarcc1	Blm						Large1	Grb10			R3hdm1		Mink1		Fmnl2	B2m	Mbnl2				Atrnl1		Podxl		Gng12		Cd69		Ly6e		E2f8
		Fgd4		Lrmda		Ube2d3		Runx2		Nap1l1						Susd1	Malat1			Gtpbp4		Gigyf2		Eya1	Plekha5	Tcf4				Mctp1		St6galnac3		Cbfa2t3		Bcl2l1		Nap1l1		Aspm
		Coro7		Gvin-ps6		Rel		Il18rap		Pcnt						Nos1ap	Gas5			Naa50		Serinc3		Map3k5	Tes	Cdkal1				Diaph2		Cacnb2		Iqgap2		Ugcg		Itm2b		Blm
		Tfec		Etf1				Bin2		Pard3b						Prkag2	Erp44			Ino80		Plek		Emb	Hectd1					Dock8		Svil		Galnt6		Arhgap26		Sf3b2		Ncapg
		Met		Btg2				Pip4k2a		Wwox						Arhgef18	Actr3			Atp2a2		Il1r1		Pcgf5	Tox					Cd34		Prkca		Zbtb16		Serpina3g		Hnrnpk		Kif14
		BC035044		Plek				Tnfaip8		Dock1						Tbc1d4	Aoah			Zcchc7		Rel		Samsn1	Sema4d					Ldlrad3		Prkar2b		Osbpl8		St3gal2		Tln1		Brip1
		Syne2		Immp2l				Prkar2b		Zgrf1						Ptk2b	Psmd14			Yars1		Bcl11a		Lmo2	Runx1					Nfya		Slc18a2		Pcgf5		Prkch		Coro1a		Mis18bp1
				Gvin3				Pfn1		Atm						Chn2	Ccar1			Adk		Muc13		Gcnt2	Zfhx3					Laptm5		Ikzf2		Fam107b		Rnf180		Macroh2a1		Bub1
				Zbtb20				Lyn		Smc4						Macf1	Arhgap26			Lrpprc		Dapp1		Osbpl8	Lratd2					Lrp12		Fyn		Msi2		Pkp4		Cers6		H1f1
				Stat1				Rap1gap2		Rbbp4						Cmip	Myh9			Trim44		Ly6e		Gnptab	Slc8a1					Slc12a6		Shank3		Emilin2		Runx2		Srgn		Depdc1b
				Ddx60				Aoah		Rbbp7						Gse1	Ide			Rftn1		Fam107b		Tnik	Gria3					Fry		Ica1		Gfod1		Tox		Vim		Bard1
				Capza2				Nedd9		Tiam1						Bahcc1	Enah			Caprin1		Angpt1		Itgal	Clasp1					Arhgap15		Col4a2		Foxn3		Ifitm1		Arpc2		Lockd
				Arpc2				Ikzf2		Psip1										Nxn		Pim1		Bach2	Aoah					Heatr5a		Maml2		Arhgef18		F2r		Aldoa		Clspn
				Trim30a				Plcg2		Tfdp2										Taf15		Ern1		Fchsd2	Emilin2					Zfp710		Slc22a3		Stox2		Fhit		Rpl10		Mcm10
				Gm14636				Rgs18		Rbbp8										Xpo4		Glipr1		4933406J09Rik	Adgrg3					Fchsd2		Tjp1		Tnfaip8		Gm4258		Cct5		Spag5
				Herc6				Fry		AU020206										Slc39a11		Arhgef10l		Xylt1	Serinc3					Cyrib		Nav1		Arid1b		Calcrl		Cox4i1		Gm42047
				Actr3				Rnf150		Hat1										Naa25		Lyst		Kit	St18					Tes		Nt5c3		St6galnac3		Maml2		Flna		Atad2
				Actb				Ncf1		Ctdspl										Egr1		Serpina3f		Pip4k2a	Tax1bp1					Ncf2		Psd3		Cd47		Bach2		Rps27		Brca1
				Dennd4a				Coro2a		Oxct1										Agap1		Csf3r		Chd3						Lyn		Snap23		Ripor1		Chn2		Chd4		Ect2
				H2-K1				Stxbp5		Taf1										Taf1d		Gramd1b		Susd6						Zfp831		Adgrg1		Lrmda		Arap2		Nop53		Ccdc18
				Samsn1				Tbc1d8		Mad1l1										Ergic1		Nedd4		Cobll1						Lrmda		Mllt3		Cd244a		Peak1		Gas5		Rrm1
				Eif5				Lyz2		Spidr										Hspa4		B2m		Flt3						Rere		Itga2b		Ripor2		Nedd4		Mef2c		Ccnf
				Stat3				Meis1		Clspn										Ldlrad3		Adam17		Nr3c1						Slc9a9		Fli1		Nrxn1		Lims1		Trp53		Knstrn
				Eif4a2				Ptpre		Osbpl1a										Nap1l1		Gimap6		Niban1						Coro1a		Adk		Spns2		Cers6		Tax1bp1		Esco2
				Muc13				Itgb3		Kcnq5										Snx5		Lypd6b		Fyn						Slc25a12		Rbpms		Wwox		Pde3b		Lmo2		Melk
				Calm2				Il15		D17H6S56E-5										Smarcc1		Dach1		Sgms1						Rnf130		Myct1		Kcnq5		Gm14636		Rbbp7		Rad51b
				St6galnac3				Map3k5		Zranb3										Etf1		Tet2		Vim						Inpp4b		Pdlim5		Runx1		Ccser1		Rps13		Zfp367
				Snrnp70				Ssbp2		Smc5										Mga		Shisa5		2610307P16Rik						Col4a2		Plxnc1		Hmga2		Mgat5		Ddx5		Rad18
				Srrm2				Itgal		Wdr76										Memo1		Icam1		Ext1						Myo5a		Tbxas1		Slc24a3		Ctla2a		Mlec		Zranb3
				Myh9				Irak3		Kntc1										Eif4a2		Fmnl2		Acap2						Lpcat2		Plcl1		Cyfip2		Gvin3		Eif4g2		Ckap5
				Cdkn1a				Cd244a		Ipo5										Hspd1		Znrf1		Calcrl						Lsp1		Susd1		Gm4258		Gimap6		Caprin1		Dbf4
				Eif4g2				Lrmda		Mtf2										Gls		Tec		Diaph2						Runx1		Serpina3g		Tiam1		Tjp1		Emilin2		Exo1
								Cyrib		Pbx3										Smg7		Zc3h12a		Arhgap15						Plcg2		Selp		Prkce		Cdk14		mt-Cytb		Iqgap3
								Csf2rb		Suz12										Btaf1		Calr		Cd69						Macroh2a1		Sgms1		Kansl1l		Itgb3		Cnbp		Ttf2
								Neat1		Brca1										Ubr5		Samsn1		Snx24						Nav1		Heatr5a		Ikzf2		Lpp		Pdcd4		Pcnt
								Gcnt2		Zfp367										Rad23b		Vav2		Man1c1						Rnf180		Zfp521		Arhgap15		Bicdl1				H3c7
								Dapp1		Naa50										Akap9		Erdr1y		Msrb3						Usp40		Tgfb1		Zmiz1						Cenpa
								Atxn1		Fry												Arhgef3		Ugt1a6a						Etv6		Myb		Chst11						Mns1
								Itm2b		Xpo1												Itgb3		Rnf144a						Herc1		Plcb2		Znrf1						Mms22l
								Flna		Eri1												Rora		Flnb						Serpina3g		Utrn		Dock10						Prim2
								Laptm5		Plcb4												Etv6		Tpm4						Col4a1		Apoe		Mlec						Lmnb1
								Rasgrp4		Haus6												Dock10		Rcsd1								Diaph1		Pten						Ccdc34
								Prkcb		Ctdspl2												Lratd2		Cpq								Slc7a8		Parp8						Dsn1
								Zyx		Slf2												Zfp710		Plcl1								Col4a1		Mecom						Suv39h1
								Runx1		Hnrnpd												Sgms1		Pik3ap1								Lrp12		Maml3
								Emilin2		Dhfr												Cep162		Dock2								Calr		Tec
								Abcc1		Cenpp												Cd55		Srgap2								Nfia		Dach1
								Dock2		Sacs												Cd96		P2rx3								Rab27b		Lmo2
								Pik3ap1		Chn2												H2-K1		Myo5a								Nsf		Pde4d
								Malat1		AW554918												Abcc1		Nedd9								Slamf1		Tax1bp1
								Ank		Arhgap32												Actr3		Asph								Grb10		Clnk
								Chn2		Ncapd2												Car2		Cd34								Prkch		Pan3
								Diaph1		Srsf4												Chd4		Hivep3								Cdk17		Ern1
								Adcy9		Nav1												Prkcd		Nek6								St3gal1		Snx30
								Niban1		Adk												Hectd1		Parm1								Itpr1		Rnf144a
								Lilrb4a		Fkbp5												Nfat5		Rab44								Myh10		Taok3
								Ripor2		Rnf144a												Daam1		Spred2								Shroom4		Tns3
								Angpt1		Cit												Fchsd2		Hgf								Cd55		Stxbp5
								Lilrb4b		Cracd												Zmiz2		Myct1								Xylt1		Pecam1
								Atrnl1		Ccdc82												Lims1		Itga9								Chst11		Dock8
								Cdc14a														Osbpl8										Cpq		Plxdc2
								Tgfbr2														Zfand3										Asph		Prkch
								Lpcat2																								Arap3		Cers6
								Pip5k1b																								Epb41		Med13l
								Flnb																								Phkb		Aopep
								Itga2b																								Diaph3		Rab31
								Fam107b																								Ppm1e		Kif17
								Cdk14																								Pkp4		Wdfy4
								Gab2																								Usp40		Tacc1
								Arpc2																								Tek		Fchsd2
								Tnik																								Dapk1		Tgfb1
								Arhgap45																								Itga6		Flna
								Fnbp1																								Syne1		Tnik
								Fli1																										Itga4
								Basp1																										Mpo
								Sh3kbp1																										Sema4d
								Gm26740																										Pdgfrb
								Itga6																										Atp10a
								Tespa1																										Gm14636
								Fgd3																										Zbtb20
								Itgam																										Man1a
								Nedd4l																										Foxp1
								Lsp1																										Lypd6b
								Mtss1																										Csgalnact1
								Pstpip2																										Atp11b
								Hivep3																										Myh9
								Actr3																										Flt3
								Epb41																										Atxn1
								Sntb1																										Gab2
								Mbnl1																										Tbl1xr1
								Gpr141																										Sox4
								Sox5																										Gcnt2
								Rab27b																										Fam117a
																																		Plcb2
																																		Dscam
																																		Mdga1
																																		Bmp2k
																																		Phka2
																																		Arhgap32
																																		Diaph1
																																		Pag1
																																		Erbin
																																		Mctp1
																																		Slc9a9
																																		Cd34
																																		Mtf2
																																		Agap1
																																		Zfp608
																																		Ccnd2
																																		Atp2b4
																																		Snd1
																																		Erdr1y
																																		Ssbp2
																																		Cd96
																																		Uck2
																																		Myc
																																		Arid1a
																																		Numa1
																																		Baz2b
																																		Ly6e
																																		Rab44
																																		Dock11
																																		Lars2
																																		Gvin-ps7
																																		Fto
																																		Cpt1a
																																		Dnajc6
																																		Srgn
																																		Egr1
																																		Tgfbr3
																																		Tbc1d5
																																		Itpr1
																																		Cdk8
																																		Vav3
																																		Smg6
																																		Als2
																																		Ifitm1
																																		Coro7
																																		Slc28a2
																																		Cmss1
																																		Eef2
																																		Ctsg
